# A genome-wide CRISPR screen identifies UFMylation and TRAMP-like complexes as host factors required for hepatitis A virus infection

**DOI:** 10.1101/2019.12.15.877100

**Authors:** Jessie Kulsuptrakul, Ruofan Wang, Nathan L. Meyers, Melanie Ott, Andreas S. Puschnik

## Abstract

Hepatitis A virus (HAV) is a positive-sense RNA virus causing acute inflammation of the liver. Here, using a genome-scale CRISPR screen in a human hepatocyte cell line, we provide a comprehensive picture of the cellular factors, which are exploited by HAV during replication. We identified genes involved in sialic acid biosynthesis and members of the eukaryotic translation initiation factor complex, corroborating their putative roles in HAV infection. Additionally, we uncovered all components of the cellular machinery for UFMylation, a ubiquitin-like protein modification. We showed that HAV translation specifically depends on UFM1 conjugation of the ribosomal protein RPL26. Furthermore, we found that components related to the yeast Trf4/5– Air1/2–Mtr4 polyadenylation (TRAMP) complex, are required for viral translation, independent of controlling HAV poly(A) tails. While the identified HAV host factors were largely distinct compared to other picornaviruses, we highlighted a surprising co-dependency of HAV and hepatitis B virus (HBV) on the TRAMP-like complex. Finally, we demonstrated that pharmacological inhibition of the TRAMP-like complex decreased HAV replication in hepatocyte cells and human liver organoids, thus providing a strategy for host-directed therapy of HAV infection.
