## Supplementary material for "A genome-wide CRISPR screen identifies UFMylation and TRAMP-like complexes as host factors required for hepatitis A virus infection": Table S2

### Sheet: GO_HAV_RIGER_pvalue_0.001_GOPRO
GO Term	Description	P-value	FDR q-value	Enrichment	N	B	n	b	Genes
GO:1990592	protein K69-linked ufmylation	9.2e-10	1.44e-05	212.35	18315	5	69	4	[UFC1 - ubiquitin-fold modifier conjugating enzyme 1, UFL1 - ufm1-specific ligase 1, UFM1 - ubiquitin-fold modifier 1, UBA5 - ubiquitin-like modifier activating enzyme 5]
GO:1990564	protein polyufmylation	9.2e-10	7.18e-06	212.35	18315	5	69	4	[UFC1 - ubiquitin-fold modifier conjugating enzyme 1, UFL1 - ufm1-specific ligase 1, UBA5 - ubiquitin-like modifier activating enzyme 5, UFM1 - ubiquitin-fold modifier 1]
GO:0071569	protein ufmylation	2.75e-09	1.43e-05	176.96	18315	6	69	4	[UFC1 - ubiquitin-fold modifier conjugating enzyme 1, UFL1 - ufm1-specific ligase 1, UFM1 - ubiquitin-fold modifier 1, UBA5 - ubiquitin-like modifier activating enzyme 5]
GO:0031329	regulation of cellular catabolic process	9.4e-08	0.000367	4.92	18315	863	69	16	[DET1 - de-etiolated homolog 1 (arabidopsis), PNPT1 - polyribonucleotide nucleotidyltransferase 1, PAPD5 - pap associated domain containing 5, TRIB1 - tribbles homolog 1 (drosophila), RFWD2 - ring finger and wd repeat domain 2, e3 ubiquitin protein ligase, LAMTOR3 - late endosomal/lysosomal adaptor, mapk and mtor activator 3, LAMTOR1 - late endosomal/lysosomal adaptor, mapk and mtor activator 1, …
GO:0044237	cellular metabolic process	4.68e-07	0.00146	1.75	18315	7267	69	48	[MBTPS1 - membrane-bound transcription factor peptidase, site 1, RPRD1B - regulation of nuclear pre-mrna domain containing 1b, DET1 - de-etiolated homolog 1 (arabidopsis), PNPT1 - polyribonucleotide nucleotidyltransferase 1, PAPD5 - pap associated domain containing 5, TRIB1 - tribbles homolog 1 (drosophila), RFWD2 - ring finger and wd repeat domain 2, e3 ubiquitin protein ligase, PTBP1 - polypyri…
GO:0009894	regulation of catabolic process	4.7e-07	0.00122	4.37	18315	972	69	16	[DET1 - de-etiolated homolog 1 (arabidopsis), PNPT1 - polyribonucleotide nucleotidyltransferase 1, PAPD5 - pap associated domain containing 5, TRIB1 - tribbles homolog 1 (drosophila), RFWD2 - ring finger and wd repeat domain 2, e3 ubiquitin protein ligase, LAMTOR3 - late endosomal/lysosomal adaptor, mapk and mtor activator 3, LAMTOR1 - late endosomal/lysosomal adaptor, mapk and mtor activator 1, …
GO:0000960	regulation of mitochondrial RNA catabolic process	5.09e-07	0.00113	159.26	18315	5	69	3	[PNPT1 - polyribonucleotide nucleotidyltransferase 1, GRSF1 - g-rich rna sequence binding factor 1, SLIRP - sra stem-loop interacting rna binding protein]
GO:0008152	metabolic process	1.15e-06	0.00225	1.66	18315	7998	69	50	[PAPD5 - pap associated domain containing 5, SETDB1 - set domain, bifurcated 1, RFWD2 - ring finger and wd repeat domain 2, e3 ubiquitin protein ligase, STK40 - serine/threonine kinase 40, LAMTOR3 - late endosomal/lysosomal adaptor, mapk and mtor activator 3, HIGD2A - hig1 hypoxia inducible domain family, member 2a, A1CF - apobec1 complementation factor, EIF3C - eukaryotic translation initiation …
GO:0043631	RNA polyadenylation	4.7e-06	0.00814	35.39	18315	30	69	4	[PNPT1 - polyribonucleotide nucleotidyltransferase 1, PAPD7 - pap associated domain containing 7, PAPD5 - pap associated domain containing 5, GRSF1 - g-rich rna sequence binding factor 1]
GO:0045727	positive regulation of translation	7.91e-06	0.0123	12.64	18315	126	69	6	[EIF3C - eukaryotic translation initiation factor 3, subunit c, RPUSD3 - rna pseudouridylate synthase domain containing 3, MPV17L2 - mpv17 mitochondrial membrane protein-like 2, FXR1 - fragile x mental retardation, autosomal homolog 1, FASTKD2 - fast kinase domains 2, PTK2B - protein tyrosine kinase 2 beta]
GO:0006417	regulation of translation	1.1e-05	0.0156	6.37	18315	375	69	9	[EIF3C - eukaryotic translation initiation factor 3, subunit c, RPUSD3 - rna pseudouridylate synthase domain containing 3, MPV17L2 - mpv17 mitochondrial membrane protein-like 2, FXR1 - fragile x mental retardation, autosomal homolog 1, EIF4B - eukaryotic translation initiation factor 4b, FASTKD2 - fast kinase domains 2, PTK2B - protein tyrosine kinase 2 beta, EIF5 - eukaryotic translation initiat…
GO:0010608	posttranscriptional regulation of gene expression	1.22e-05	0.0159	4.93	18315	592	69	11	[EIF3C - eukaryotic translation initiation factor 3, subunit c, RPUSD3 - rna pseudouridylate synthase domain containing 3, MPV17L2 - mpv17 mitochondrial membrane protein-like 2, EIF4B - eukaryotic translation initiation factor 4b, FXR1 - fragile x mental retardation, autosomal homolog 1, PTK2B - protein tyrosine kinase 2 beta, FASTKD2 - fast kinase domains 2, PAPD5 - pap associated domain contain…
GO:0033146	regulation of intracellular estrogen receptor signaling pathway	1.37e-05	0.0165	27.22	18315	39	69	4	[UFL1 - ufm1-specific ligase 1, UFSP2 - ufm1-specific peptidase 2, UBA5 - ubiquitin-like modifier activating enzyme 5, UFM1 - ubiquitin-fold modifier 1]
GO:0043629	ncRNA polyadenylation	1.4e-05	0.0156	265.43	18315	2	69	2	[PAPD5 - pap associated domain containing 5, PAPD7 - pap associated domain containing 7]
GO:0071050	snoRNA polyadenylation	1.4e-05	0.0146	265.43	18315	2	69	2	[PAPD7 - pap associated domain containing 7, PAPD5 - pap associated domain containing 5]
GO:0034250	positive regulation of cellular amide metabolic process	2.39e-05	0.0233	10.41	18315	153	69	6	[EIF3C - eukaryotic translation initiation factor 3, subunit c, RPUSD3 - rna pseudouridylate synthase domain containing 3, MPV17L2 - mpv17 mitochondrial membrane protein-like 2, FXR1 - fragile x mental retardation, autosomal homolog 1, FASTKD2 - fast kinase domains 2, PTK2B - protein tyrosine kinase 2 beta]
GO:0006744	ubiquinone biosynthetic process	2.77e-05	0.0254	49.77	18315	16	69	3	[COQ7 - coenzyme q7 homolog, ubiquinone (yeast), COQ6 - coenzyme q6 monooxygenase, COQ2 - coenzyme q2 4-hydroxybenzoate polyprenyltransferase]
GO:0001732	formation of cytoplasmic translation initiation complex	2.77e-05	0.024	49.77	18315	16	69	3	[EIF3C - eukaryotic translation initiation factor 3, subunit c, EIF3CL - eukaryotic translation initiation factor 3, subunit c-like, EIF5 - eukaryotic translation initiation factor 5]
GO:1901663	quinone biosynthetic process	2.77e-05	0.0227	49.77	18315	16	69	3	[COQ7 - coenzyme q7 homolog, ubiquinone (yeast), COQ6 - coenzyme q6 monooxygenase, COQ2 - coenzyme q2 4-hydroxybenzoate polyprenyltransferase]
GO:0006743	ubiquinone metabolic process	3.35e-05	0.0261	46.84	18315	17	69	3	[COQ7 - coenzyme q7 homolog, ubiquinone (yeast), COQ6 - coenzyme q6 monooxygenase, COQ2 - coenzyme q2 4-hydroxybenzoate polyprenyltransferase]
GO:0070131	positive regulation of mitochondrial translation	3.35e-05	0.0249	46.84	18315	17	69	3	[MPV17L2 - mpv17 mitochondrial membrane protein-like 2, RPUSD3 - rna pseudouridylate synthase domain containing 3, FASTKD2 - fast kinase domains 2]
GO:0034248	regulation of cellular amide metabolic process	3.55e-05	0.0252	5.49	18315	435	69	9	[EIF3C - eukaryotic translation initiation factor 3, subunit c, RPUSD3 - rna pseudouridylate synthase domain containing 3, MPV17L2 - mpv17 mitochondrial membrane protein-like 2, EIF4B - eukaryotic translation initiation factor 4b, FXR1 - fragile x mental retardation, autosomal homolog 1, PTK2B - protein tyrosine kinase 2 beta, FASTKD2 - fast kinase domains 2, EIF5 - eukaryotic translation initiat…
GO:0044260	cellular macromolecule metabolic process	3.55e-05	0.0241	1.91	18315	4591	69	33	[MBTPS1 - membrane-bound transcription factor peptidase, site 1, RPRD1B - regulation of nuclear pre-mrna domain containing 1b, DET1 - de-etiolated homolog 1 (arabidopsis), PNPT1 - polyribonucleotide nucleotidyltransferase 1, PAPD5 - pap associated domain containing 5, TRIB1 - tribbles homolog 1 (drosophila), SETDB1 - set domain, bifurcated 1, RFWD2 - ring finger and wd repeat domain 2, e3 ubiquit…
GO:0043412	macromolecule modification	3.72e-05	0.0242	2.2	18315	3139	69	26	[MBTPS1 - membrane-bound transcription factor peptidase, site 1, RPRD1B - regulation of nuclear pre-mrna domain containing 1b, DET1 - de-etiolated homolog 1 (arabidopsis), TRIB1 - tribbles homolog 1 (drosophila), SETDB1 - set domain, bifurcated 1, RFWD2 - ring finger and wd repeat domain 2, e3 ubiquitin protein ligase, STK40 - serine/threonine kinase 40, LAMTOR3 - late endosomal/lysosomal adaptor…
GO:0071704	organic substance metabolic process	3.77e-05	0.0236	1.6	18315	7488	69	45	[MBTPS1 - membrane-bound transcription factor peptidase, site 1, RPRD1B - regulation of nuclear pre-mrna domain containing 1b, DET1 - de-etiolated homolog 1 (arabidopsis), PNPT1 - polyribonucleotide nucleotidyltransferase 1, PAPD5 - pap associated domain containing 5, TRIB1 - tribbles homolog 1 (drosophila), RFWD2 - ring finger and wd repeat domain 2, e3 ubiquitin protein ligase, PTBP1 - polypyri…
GO:0034976	response to endoplasmic reticulum stress	3.95e-05	0.0237	7.52	18315	247	69	7	[UFC1 - ubiquitin-fold modifier conjugating enzyme 1, MBTPS1 - membrane-bound transcription factor peptidase, site 1, UFL1 - ufm1-specific ligase 1, ATP6V0D1 - atpase, h+ transporting, lysosomal 38kda, v0 subunit d1, PPP1R15B - protein phosphatase 1, regulatory subunit 15b, UFM1 - ubiquitin-fold modifier 1, UBA5 - ubiquitin-like modifier activating enzyme 5]
GO:0000962	positive regulation of mitochondrial RNA catabolic process	4.19e-05	0.0242	176.96	18315	3	69	2	[PNPT1 - polyribonucleotide nucleotidyltransferase 1, GRSF1 - g-rich rna sequence binding factor 1]
GO:1900152	negative regulation of nuclear-transcribed mRNA catabolic process, deadenylation-dependent decay	4.19e-05	0.0233	176.96	18315	3	69	2	[PAPD5 - pap associated domain containing 5, PAPD7 - pap associated domain containing 7]
GO:1905870	positive regulation of 3'-UTR-mediated mRNA stabilization	4.19e-05	0.0225	176.96	18315	3	69	2	[PAPD7 - pap associated domain containing 7, PAPD5 - pap associated domain containing 5]
GO:0060212	negative regulation of nuclear-transcribed mRNA poly(A) tail shortening	4.19e-05	0.0218	176.96	18315	3	69	2	[PAPD7 - pap associated domain containing 7, PAPD5 - pap associated domain containing 5]
GO:0043170	macromolecule metabolic process	5.69e-05	0.0286	1.73	18315	5844	69	38	[MBTPS1 - membrane-bound transcription factor peptidase, site 1, RPRD1B - regulation of nuclear pre-mrna domain containing 1b, DET1 - de-etiolated homolog 1 (arabidopsis), PNPT1 - polyribonucleotide nucleotidyltransferase 1, PAPD5 - pap associated domain containing 5, TRIB1 - tribbles homolog 1 (drosophila), SETDB1 - set domain, bifurcated 1, RFWD2 - ring finger and wd repeat domain 2, e3 ubiquit…
GO:0043200	response to amino acid	7.3e-05	0.0356	11.54	18315	115	69	5	[UFL1 - ufm1-specific ligase 1, RRAGA - ras-related gtp binding a, DNMT1 - dna (cytosine-5-)-methyltransferase 1, LAMTOR3 - late endosomal/lysosomal adaptor, mapk and mtor activator 3, LAMTOR1 - late endosomal/lysosomal adaptor, mapk and mtor activator 1]
GO:0044267	cellular protein metabolic process	7.63e-05	0.0361	2.11	18315	3270	69	26	[MBTPS1 - membrane-bound transcription factor peptidase, site 1, RPRD1B - regulation of nuclear pre-mrna domain containing 1b, DET1 - de-etiolated homolog 1 (arabidopsis), TRIB1 - tribbles homolog 1 (drosophila), SETDB1 - set domain, bifurcated 1, RFWD2 - ring finger and wd repeat domain 2, e3 ubiquitin protein ligase, STK40 - serine/threonine kinase 40, LAMTOR3 - late endosomal/lysosomal adaptor…
GO:0071076	RNA 3' uridylation	8.35e-05	0.0383	132.72	18315	4	69	2	[PAPD7 - pap associated domain containing 7, PAPD5 - pap associated domain containing 5]
GO:1905868	regulation of 3'-UTR-mediated mRNA stabilization	8.35e-05	0.0372	132.72	18315	4	69	2	[PAPD5 - pap associated domain containing 5, PAPD7 - pap associated domain containing 7]
GO:0031123	RNA 3'-end processing	9.66e-05	0.0419	10.88	18315	122	69	5	[RPRD1B - regulation of nuclear pre-mrna domain containing 1b, PNPT1 - polyribonucleotide nucleotidyltransferase 1, PAPD7 - pap associated domain containing 7, PAPD5 - pap associated domain containing 5, GRSF1 - g-rich rna sequence binding factor 1]
GO:0070129	regulation of mitochondrial translation	0.000111	0.0468	31.85	18315	25	69	3	[RPUSD3 - rna pseudouridylate synthase domain containing 3, MPV17L2 - mpv17 mitochondrial membrane protein-like 2, FASTKD2 - fast kinase domains 2]
GO:0071230	cellular response to amino acid stimulus	0.000118	0.0486	15.85	18315	67	69	4	[RRAGA - ras-related gtp binding a, DNMT1 - dna (cytosine-5-)-methyltransferase 1, LAMTOR3 - late endosomal/lysosomal adaptor, mapk and mtor activator 3, LAMTOR1 - late endosomal/lysosomal adaptor, mapk and mtor activator 1]
GO:0006378	mRNA polyadenylation	0.000157	0.0627	28.44	18315	28	69	3	[PNPT1 - polyribonucleotide nucleotidyltransferase 1, PAPD5 - pap associated domain containing 5, GRSF1 - g-rich rna sequence binding factor 1]
GO:0042181	ketone biosynthetic process	0.000157	0.0611	28.44	18315	28	69	3	[COQ7 - coenzyme q7 homolog, ubiquinone (yeast), COQ6 - coenzyme q6 monooxygenase, COQ2 - coenzyme q2 4-hydroxybenzoate polyprenyltransferase]
GO:0044238	primary metabolic process	0.000172	0.0654	1.57	18315	7115	69	42	[MBTPS1 - membrane-bound transcription factor peptidase, site 1, RPRD1B - regulation of nuclear pre-mrna domain containing 1b, DET1 - de-etiolated homolog 1 (arabidopsis), PNPT1 - polyribonucleotide nucleotidyltransferase 1, PAPD5 - pap associated domain containing 5, TRIB1 - tribbles homolog 1 (drosophila), RFWD2 - ring finger and wd repeat domain 2, e3 ubiquitin protein ligase, PTBP1 - polypyri…
GO:0007050	cell cycle arrest	0.000184	0.0685	9.48	18315	140	69	5	[RRAGA - ras-related gtp binding a, PNPT1 - polyribonucleotide nucleotidyltransferase 1, STK11 - serine/threonine kinase 11, LAMTOR3 - late endosomal/lysosomal adaptor, mapk and mtor activator 3, LAMTOR1 - late endosomal/lysosomal adaptor, mapk and mtor activator 1]
GO:0006397	mRNA processing	0.000185	0.0671	5.02	18315	423	69	8	[RPUSD3 - rna pseudouridylate synthase domain containing 3, RPRD1B - regulation of nuclear pre-mrna domain containing 1b, PNPT1 - polyribonucleotide nucleotidyltransferase 1, PAPD5 - pap associated domain containing 5, PAPD7 - pap associated domain containing 7, PTBP1 - polypyrimidine tract binding protein 1, GRSF1 - g-rich rna sequence binding factor 1, A1CF - apobec1 complementation factor]
GO:0033554	cellular response to stress	0.000199	0.0705	2.69	18315	1576	69	16	[MBTPS1 - membrane-bound transcription factor peptidase, site 1, PNPT1 - polyribonucleotide nucleotidyltransferase 1, TRIB1 - tribbles homolog 1 (drosophila), UFM1 - ubiquitin-fold modifier 1, KAT6A - k(lysine) acetyltransferase 6a, UFC1 - ubiquitin-fold modifier conjugating enzyme 1, ROMO1 - reactive oxygen species modulator 1, SCAP - srebf chaperone, UFL1 - ufm1-specific ligase 1, RRAGA - ras-r…
GO:0006807	nitrogen compound metabolic process	0.000211	0.0731	1.59	18315	6667	69	40	[MBTPS1 - membrane-bound transcription factor peptidase, site 1, RPRD1B - regulation of nuclear pre-mrna domain containing 1b, DET1 - de-etiolated homolog 1 (arabidopsis), PNPT1 - polyribonucleotide nucleotidyltransferase 1, PAPD5 - pap associated domain containing 5, TRIB1 - tribbles homolog 1 (drosophila), RFWD2 - ring finger and wd repeat domain 2, e3 ubiquitin protein ligase, PTBP1 - polypyri…
GO:1901661	quinone metabolic process	0.000213	0.0724	25.69	18315	31	69	3	[COQ7 - coenzyme q7 homolog, ubiquinone (yeast), COQ6 - coenzyme q6 monooxygenase, COQ2 - coenzyme q2 4-hydroxybenzoate polyprenyltransferase]
GO:0031124	mRNA 3'-end processing	0.000213	0.0708	13.61	18315	78	69	4	[RPRD1B - regulation of nuclear pre-mrna domain containing 1b, PNPT1 - polyribonucleotide nucleotidyltransferase 1, PAPD5 - pap associated domain containing 5, GRSF1 - g-rich rna sequence binding factor 1]
GO:0033143	regulation of intracellular steroid hormone receptor signaling pathway	0.000224	0.0728	13.44	18315	79	69	4	[UFL1 - ufm1-specific ligase 1, UFSP2 - ufm1-specific peptidase 2, UFM1 - ubiquitin-fold modifier 1, UBA5 - ubiquitin-like modifier activating enzyme 5]
GO:0010604	positive regulation of macromolecule metabolic process	0.000244	0.0777	2.01	18315	3296	69	25	[RPRD1B - regulation of nuclear pre-mrna domain containing 1b, DET1 - de-etiolated homolog 1 (arabidopsis), PNPT1 - polyribonucleotide nucleotidyltransferase 1, PAPD5 - pap associated domain containing 5, TRIB1 - tribbles homolog 1 (drosophila), PTBP1 - polypyrimidine tract binding protein 1, RFWD2 - ring finger and wd repeat domain 2, e3 ubiquitin protein ligase, SETDB1 - set domain, bifurcated …
GO:2000058	regulation of ubiquitin-dependent protein catabolic process	0.00027	0.0843	8.73	18315	152	69	5	[UFL1 - ufm1-specific ligase 1, DET1 - de-etiolated homolog 1 (arabidopsis), PTK2B - protein tyrosine kinase 2 beta, TRIB1 - tribbles homolog 1 (drosophila), RFWD2 - ring finger and wd repeat domain 2, e3 ubiquitin protein ligase]
GO:0019538	protein metabolic process	0.000284	0.087	1.88	18315	3958	69	28	[MBTPS1 - membrane-bound transcription factor peptidase, site 1, RPRD1B - regulation of nuclear pre-mrna domain containing 1b, DET1 - de-etiolated homolog 1 (arabidopsis), TRIB1 - tribbles homolog 1 (drosophila), SETDB1 - set domain, bifurcated 1, RFWD2 - ring finger and wd repeat domain 2, e3 ubiquitin protein ligase, STK40 - serine/threonine kinase 40, LAMTOR3 - late endosomal/lysosomal adaptor…
GO:0010587	miRNA catabolic process	0.00029	0.0871	75.84	18315	7	69	2	[DIS3L2 - dis3 mitotic control homolog (s. cerevisiae)-like 2, PAPD5 - pap associated domain containing 5]
GO:0006464	cellular protein modification process	0.000299	0.0879	2.08	18315	2933	69	23	[MBTPS1 - membrane-bound transcription factor peptidase, site 1, RPRD1B - regulation of nuclear pre-mrna domain containing 1b, DET1 - de-etiolated homolog 1 (arabidopsis), FASTKD2 - fast kinase domains 2, TRIB1 - tribbles homolog 1 (drosophila), UGCG - udp-glucose ceramide glucosyltransferase, SETDB1 - set domain, bifurcated 1, RFWD2 - ring finger and wd repeat domain 2, e3 ubiquitin protein liga…
GO:0036211	protein modification process	0.000299	0.0863	2.08	18315	2933	69	23	[MBTPS1 - membrane-bound transcription factor peptidase, site 1, RPRD1B - regulation of nuclear pre-mrna domain containing 1b, DET1 - de-etiolated homolog 1 (arabidopsis), FASTKD2 - fast kinase domains 2, TRIB1 - tribbles homolog 1 (drosophila), UGCG - udp-glucose ceramide glucosyltransferase, SETDB1 - set domain, bifurcated 1, RFWD2 - ring finger and wd repeat domain 2, e3 ubiquitin protein liga…
GO:0009893	positive regulation of metabolic process	0.000319	0.0904	1.94	18315	3559	69	26	[RPRD1B - regulation of nuclear pre-mrna domain containing 1b, DET1 - de-etiolated homolog 1 (arabidopsis), PNPT1 - polyribonucleotide nucleotidyltransferase 1, PAPD5 - pap associated domain containing 5, TRIB1 - tribbles homolog 1 (drosophila), SETDB1 - set domain, bifurcated 1, PTBP1 - polypyrimidine tract binding protein 1, RFWD2 - ring finger and wd repeat domain 2, e3 ubiquitin protein ligas…
GO:0032008	positive regulation of TOR signaling	0.000334	0.0931	22.12	18315	36	69	3	[RRAGA - ras-related gtp binding a, LAMTOR3 - late endosomal/lysosomal adaptor, mapk and mtor activator 3, LAMTOR1 - late endosomal/lysosomal adaptor, mapk and mtor activator 1]
GO:0006984	ER-nucleus signaling pathway	0.000334	0.0915	22.12	18315	36	69	3	[MBTPS1 - membrane-bound transcription factor peptidase, site 1, SCAP - srebf chaperone, PPP1R15B - protein phosphatase 1, regulatory subunit 15b]
GO:0031331	positive regulation of cellular catabolic process	0.000385	0.104	5.2	18315	357	69	7	[DET1 - de-etiolated homolog 1 (arabidopsis), PNPT1 - polyribonucleotide nucleotidyltransferase 1, PTK2B - protein tyrosine kinase 2 beta, TRIB1 - tribbles homolog 1 (drosophila), GRSF1 - g-rich rna sequence binding factor 1, RFWD2 - ring finger and wd repeat domain 2, e3 ubiquitin protein ligase, STK11 - serine/threonine kinase 11]
GO:0032006	regulation of TOR signaling	0.000418	0.111	11.42	18315	93	69	4	[RRAGA - ras-related gtp binding a, STK11 - serine/threonine kinase 11, LAMTOR3 - late endosomal/lysosomal adaptor, mapk and mtor activator 3, LAMTOR1 - late endosomal/lysosomal adaptor, mapk and mtor activator 1]
GO:0051247	positive regulation of protein metabolic process	0.000427	0.111	2.52	18315	1686	69	16	[DET1 - de-etiolated homolog 1 (arabidopsis), FASTKD2 - fast kinase domains 2, TRIB1 - tribbles homolog 1 (drosophila), DNMT1 - dna (cytosine-5-)-methyltransferase 1, RFWD2 - ring finger and wd repeat domain 2, e3 ubiquitin protein ligase, PTBP1 - polypyrimidine tract binding protein 1, LAMTOR3 - late endosomal/lysosomal adaptor, mapk and mtor activator 3, LAMTOR1 - late endosomal/lysosomal adapt…
GO:2000060	positive regulation of ubiquitin-dependent protein catabolic process	0.00051	0.131	10.83	18315	98	69	4	[DET1 - de-etiolated homolog 1 (arabidopsis), PTK2B - protein tyrosine kinase 2 beta, TRIB1 - tribbles homolog 1 (drosophila), RFWD2 - ring finger and wd repeat domain 2, e3 ubiquitin protein ligase]
GO:0031325	positive regulation of cellular metabolic process	0.000566	0.142	1.95	18315	3268	69	24	[RPRD1B - regulation of nuclear pre-mrna domain containing 1b, DET1 - de-etiolated homolog 1 (arabidopsis), FASTKD2 - fast kinase domains 2, PNPT1 - polyribonucleotide nucleotidyltransferase 1, TRIB1 - tribbles homolog 1 (drosophila), DNMT1 - dna (cytosine-5-)-methyltransferase 1, SETDB1 - set domain, bifurcated 1, RFWD2 - ring finger and wd repeat domain 2, e3 ubiquitin protein ligase, PTBP1 - p…
GO:0016071	mRNA metabolic process	0.000605	0.15	3.76	18315	635	69	9	[RPUSD3 - rna pseudouridylate synthase domain containing 3, RPRD1B - regulation of nuclear pre-mrna domain containing 1b, PNPT1 - polyribonucleotide nucleotidyltransferase 1, DIS3L2 - dis3 mitotic control homolog (s. cerevisiae)-like 2, PAPD5 - pap associated domain containing 5, PAPD7 - pap associated domain containing 7, PTBP1 - polypyrimidine tract binding protein 1, GRSF1 - g-rich rna sequenc…
GO:0090309	positive regulation of methylation-dependent chromatin silencing	0.000617	0.151	53.09	18315	10	69	2	[DNMT1 - dna (cytosine-5-)-methyltransferase 1, SETDB1 - set domain, bifurcated 1]
GO:0032270	positive regulation of cellular protein metabolic process	0.000694	0.167	2.51	18315	1586	69	15	[DET1 - de-etiolated homolog 1 (arabidopsis), FASTKD2 - fast kinase domains 2, TRIB1 - tribbles homolog 1 (drosophila), DNMT1 - dna (cytosine-5-)-methyltransferase 1, RFWD2 - ring finger and wd repeat domain 2, e3 ubiquitin protein ligase, PTBP1 - polypyrimidine tract binding protein 1, LAMTOR3 - late endosomal/lysosomal adaptor, mapk and mtor activator 3, LAMTOR1 - late endosomal/lysosomal adapt…
GO:0006054	N-acetylneuraminate metabolic process	0.000753	0.178	48.26	18315	11	69	2	[CMAS - cytidine monophosphate n-acetylneuraminic acid synthetase, GNE - glucosamine (udp-n-acetyl)-2-epimerase/n-acetylmannosamine kinase]
GO:0031126	snoRNA 3'-end processing	0.000753	0.175	48.26	18315	11	69	2	[PAPD5 - pap associated domain containing 5, PAPD7 - pap associated domain containing 7]
GO:0051173	positive regulation of nitrogen compound metabolic process	0.00083	0.19	1.94	18315	3146	69	23	[RPRD1B - regulation of nuclear pre-mrna domain containing 1b, DET1 - de-etiolated homolog 1 (arabidopsis), FASTKD2 - fast kinase domains 2, PNPT1 - polyribonucleotide nucleotidyltransferase 1, TRIB1 - tribbles homolog 1 (drosophila), DNMT1 - dna (cytosine-5-)-methyltransferase 1, SETDB1 - set domain, bifurcated 1, RFWD2 - ring finger and wd repeat domain 2, e3 ubiquitin protein ligase, PTBP1 - p…
GO:0034622	cellular protein-containing complex assembly	0.000873	0.197	3.27	18315	811	69	10	[EIF3C - eukaryotic translation initiation factor 3, subunit c, MPV17L2 - mpv17 mitochondrial membrane protein-like 2, EIF4B - eukaryotic translation initiation factor 4b, EIF3CL - eukaryotic translation initiation factor 3, subunit c-like, SURF1 - surfeit 1, PTK2B - protein tyrosine kinase 2 beta, FASTKD2 - fast kinase domains 2, TMEM70 - transmembrane protein 70, EIF5 - eukaryotic translation i…
GO:0071044	histone mRNA catabolic process	0.000901	0.201	44.24	18315	12	69	2	[PAPD5 - pap associated domain containing 5, PAPD7 - pap associated domain containing 7]

### Sheet: GO_HAV_RIGER_pvalue_0.001_GOFUN
GO Term	Description	P-value	FDR q-value	Enrichment	N	B	n	b	Genes
GO:0003727	single-stranded RNA binding	7.39e-07	0.00344	18.96	18315	84	69	6	[FXR1 - fragile x mental retardation, autosomal homolog 1, EIF4B - eukaryotic translation initiation factor 4b, PNPT1 - polyribonucleotide nucleotidyltransferase 1, DIS3L2 - dis3 mitotic control homolog (s. cerevisiae)-like 2, PTBP1 - polypyrimidine tract binding protein 1, A1CF - apobec1 complementation factor]
GO:0003723	RNA binding	1.28e-05	0.0298	2.93	18315	1719	69	19	[SRP14 - signal recognition particle 14kda (homologous alu rna binding protein), EIF4B - eukaryotic translation initiation factor 4b, EIF3CL - eukaryotic translation initiation factor 3, subunit c-like, FASTKD2 - fast kinase domains 2, PNPT1 - polyribonucleotide nucleotidyltransferase 1, DIS3L2 - dis3 mitotic control homolog (s. cerevisiae)-like 2, PAPD5 - pap associated domain containing 5, DNMT…
GO:0071568	UFM1 transferase activity	1.4e-05	0.0217	265.43	18315	2	69	2	[UFC1 - ubiquitin-fold modifier conjugating enzyme 1, UFL1 - ufm1-specific ligase 1]
GO:0008135	translation factor activity, RNA binding	1.51e-05	0.0176	15.99	18315	83	69	5	[EIF3C - eukaryotic translation initiation factor 3, subunit c, ABCF1 - atp-binding cassette, sub-family f (gcn20), member 1, EIF4B - eukaryotic translation initiation factor 4b, EIF3CL - eukaryotic translation initiation factor 3, subunit c-like, EIF5 - eukaryotic translation initiation factor 5]
GO:0003743	translation initiation factor activity	3.73e-05	0.0347	21.23	18315	50	69	4	[EIF3C - eukaryotic translation initiation factor 3, subunit c, EIF4B - eukaryotic translation initiation factor 4b, EIF3CL - eukaryotic translation initiation factor 3, subunit c-like, EIF5 - eukaryotic translation initiation factor 5]
GO:0033592	RNA strand annealing activity	8.35e-05	0.0647	132.72	18315	4	69	2	[EIF4B - eukaryotic translation initiation factor 4b, FXR1 - fragile x mental retardation, autosomal homolog 1]
GO:0008187	poly-pyrimidine tract binding	0.000111	0.0737	31.85	18315	25	69	3	[PNPT1 - polyribonucleotide nucleotidyltransferase 1, DIS3L2 - dis3 mitotic control homolog (s. cerevisiae)-like 2, PTBP1 - polypyrimidine tract binding protein 1]
GO:0070568	guanylyltransferase activity	0.000139	0.0807	106.17	18315	5	69	2	[PAPD5 - pap associated domain containing 5, PAPD7 - pap associated domain containing 7]
GO:0031369	translation initiation factor binding	0.000235	0.121	24.88	18315	32	69	3	[EIF3C - eukaryotic translation initiation factor 3, subunit c, EIF3CL - eukaryotic translation initiation factor 3, subunit c-like, EIF5 - eukaryotic translation initiation factor 5]
GO:0016740	transferase activity	0.000381	0.177	2.28	18315	2208	69	19	[CMAS - cytidine monophosphate n-acetylneuraminic acid synthetase, FASTKD2 - fast kinase domains 2, PNPT1 - polyribonucleotide nucleotidyltransferase 1, PAPD5 - pap associated domain containing 5, DNMT1 - dna (cytosine-5-)-methyltransferase 1, UGCG - udp-glucose ceramide glucosyltransferase, SETDB1 - set domain, bifurcated 1, RFWD2 - ring finger and wd repeat domain 2, e3 ubiquitin protein ligase…
GO:0097159	organic cyclic compound binding	0.000566	0.239	1.6	18315	5960	69	36	[GSX2 - gs homeobox 2, PNPT1 - polyribonucleotide nucleotidyltransferase 1, PAPD5 - pap associated domain containing 5, SETDB1 - set domain, bifurcated 1, PTBP1 - polypyrimidine tract binding protein 1, STK40 - serine/threonine kinase 40, ZCCHC14 - zinc finger, cchc domain containing 14, A1CF - apobec1 complementation factor, SLIRP - sra stem-loop interacting rna binding protein, EIF3C - eukaryot…
GO:0003824	catalytic activity	0.000706	0.273	1.63	18315	5544	69	34	[MBTPS1 - membrane-bound transcription factor peptidase, site 1, PNPT1 - polyribonucleotide nucleotidyltransferase 1, PAPD5 - pap associated domain containing 5, SETDB1 - set domain, bifurcated 1, RFWD2 - ring finger and wd repeat domain 2, e3 ubiquitin protein ligase, STK40 - serine/threonine kinase 40, ABCF1 - atp-binding cassette, sub-family f (gcn20), member 1, COQ7 - coenzyme q7 homolog, ubi…
GO:0097617	annealing activity	0.000901	0.322	44.24	18315	12	69	2	[FXR1 - fragile x mental retardation, autosomal homolog 1, EIF4B - eukaryotic translation initiation factor 4b]
GO:1901363	heterocyclic compound binding	0.000971	0.322	1.58	18315	5874	69	35	[GSX2 - gs homeobox 2, PNPT1 - polyribonucleotide nucleotidyltransferase 1, PAPD5 - pap associated domain containing 5, SETDB1 - set domain, bifurcated 1, PTBP1 - polypyrimidine tract binding protein 1, STK40 - serine/threonine kinase 40, ZCCHC14 - zinc finger, cchc domain containing 14, A1CF - apobec1 complementation factor, SLIRP - sra stem-loop interacting rna binding protein, EIF3C - eukaryot…

### Sheet: GO_HAV_RIGER_pvalue_0.001_GOCOM
GO Term	Description	P-value	FDR q-value	Enrichment	N	B	n	b	Genes
GO:0044429	mitochondrial part	4.15e-06	0.00821	3.94	18315	1011	69	15	[FASTKD2 - fast kinase domains 2, PNPT1 - polyribonucleotide nucleotidyltransferase 1, TMEM70 - transmembrane protein 70, HIGD2A - hig1 hypoxia inducible domain family, member 2a, ROMO1 - reactive oxygen species modulator 1, RPUSD3 - rna pseudouridylate synthase domain containing 3, MPV17L2 - mpv17 mitochondrial membrane protein-like 2, COQ7 - coenzyme q7 homolog, ubiquinone (yeast), SURF1 - surf…
GO:0044455	mitochondrial membrane part	1.53e-05	0.0151	8.72	18315	213	69	7	[ROMO1 - reactive oxygen species modulator 1, COQ7 - coenzyme q7 homolog, ubiquinone (yeast), SURF1 - surfeit 1, MINOS1 - mitochondrial inner membrane organizing system 1, COQ6 - coenzyme q6 monooxygenase, COQ2 - coenzyme q2 4-hydroxybenzoate polyprenyltransferase, TMEM70 - transmembrane protein 70]
GO:1990904	ribonucleoprotein complex	6.55e-05	0.0432	3.78	18315	843	69	12	[EIF3C - eukaryotic translation initiation factor 3, subunit c, ABCF1 - atp-binding cassette, sub-family f (gcn20), member 1, MPV17L2 - mpv17 mitochondrial membrane protein-like 2, EIF3CL - eukaryotic translation initiation factor 3, subunit c-like, EIF4B - eukaryotic translation initiation factor 4b, SRP14 - signal recognition particle 14kda (homologous alu rna binding protein), FXR1 - fragile x…
GO:0031499	TRAMP complex	8.35e-05	0.0413	132.72	18315	4	69	2	[PAPD7 - pap associated domain containing 7, PAPD5 - pap associated domain containing 5]
GO:0044444	cytoplasmic part	0.000176	0.0697	1.42	18315	9556	69	51	[RFWD2 - ring finger and wd repeat domain 2, e3 ubiquitin protein ligase, STK40 - serine/threonine kinase 40, LAMTOR3 - late endosomal/lysosomal adaptor, mapk and mtor activator 3, HIGD2A - hig1 hypoxia inducible domain family, member 2a, A1CF - apobec1 complementation factor, EIF3C - eukaryotic translation initiation factor 3, subunit c, ABCF1 - atp-binding cassette, sub-family f (gcn20), member…
GO:0071986	Ragulator complex	0.000208	0.0685	88.48	18315	6	69	2	[LAMTOR3 - late endosomal/lysosomal adaptor, mapk and mtor activator 3, LAMTOR1 - late endosomal/lysosomal adaptor, mapk and mtor activator 1]
GO:0032991	protein-containing complex	0.000417	0.118	1.69	18315	5168	69	33	[RPRD1B - regulation of nuclear pre-mrna domain containing 1b, DET1 - de-etiolated homolog 1 (arabidopsis), PNPT1 - polyribonucleotide nucleotidyltransferase 1, PAPD5 - pap associated domain containing 5, RFWD2 - ring finger and wd repeat domain 2, e3 ubiquitin protein ligase, LAMTOR3 - late endosomal/lysosomal adaptor, mapk and mtor activator 3, A1CF - apobec1 complementation factor, SLIRP - sra…
GO:0005844	polysome	0.000607	0.15	18.1	18315	44	69	3	[EIF4B - eukaryotic translation initiation factor 4b, FXR1 - fragile x mental retardation, autosomal homolog 1, DIS3L2 - dis3 mitotic control homolog (s. cerevisiae)-like 2]
GO:0031464	Cul4A-RING E3 ubiquitin ligase complex	0.000901	0.198	44.24	18315	12	69	2	[DET1 - de-etiolated homolog 1 (arabidopsis), RFWD2 - ring finger and wd repeat domain 2, e3 ubiquitin protein ligase]

### Sheet: Info
Gene ontology analysis performed using Gorilla
http://cbl-gorilla.cs.technion.ac.il/
Two unranked lists of genes (target and background lists)
target = Genes from RIGER analysis of CRISPR screen with p-value cutoff 0.001
background = entire gene set of CRISPR library
	selected GO terms for main figure 1C
