## Supplementary material for "A genome-wide CRISPR screen identifies UFMylation and TRAMP-like complexes as host factors required for hepatitis A virus infection": Table S3

### Sheet: Primers
Primers
Name	DNA sequence (5'-3')
CRISPR screen
GeCKO PCR1 F	ttgcatatacgatacaaggctgtt
GeCKO PCR1 R	gatgaatactgccatttgtctcaa
GeCKO PCR2 F	AATGATACGGCGACCACCGAGATCTACACNNNNNNNNACACTCTTTCCCTACACGACGCTCTTCCGATCTtcttgtggaaaggacgaaacacc
GeCKO PCR2 R	CAAGCAGAAGACGGCATACGAGATNNNNNNNNGTGACTGGAGTTCAGACGTGTGCTCTTCCGATCTCGGACTAGCCTTATTTTAACTTGCTATTTC
GeCKO custom sequencing primer	GCTCTTCCGATCTTCTTGTGGAAAGGACGAAACACCG
Genotyping
EIF4B.1-B_geno_F	CCCTTTCAGCACATCCATTT
EIF4B.1-B_geno_R	CGCAGAAAGGGTGAAAAGAG
HAVCR1_exon3_geno_F	TGCTTGGCCTTGTAACTTCA
HAVCR1_exon3_geno_R	GAACTCCTGACCTGGGTTGA
PAPD5.1-A_geno_F	GCAAGTGTTTTGCACAGGAA
PAPD5.1-A_geno_R	TGCATTAGCCAAAGGAAATG
PAPD7.1-A_geno_F	TCCCTTAAGTTCAGCGAGGA
PAPD7.1-A_geno_R	TGTCAGTGTCCGGTTTCAGA
SLC35A1.1-B_geno_F	GTGCACGCTCATGTAATTGG
SLC35A1.1-B_geno_R	TTTAGGCTTTGCAAGCCAGT
UBA5.1-B_geno_F	TTGTTTAGCTGCCAGCATTTT
UBA5.1-B_geno_R	GGCAGTGCTGCTACCTTTTT
UFM1 exon 2_geno_F	ACTCTCTCCCGCTCTTTTCC
UFM1.3-B_geno_F	CGTTTTTGTCTAACCCAGCAA
UFM1.3-B_geno_R	CTCCTGGTCAGGACACCAAT
UFSP2_geno_F	TGAACCACACCGAGCATTTA
UFSP2_geno_R	GCATGCTAAAACCTGGAGGA
VPS4A.3-B_geno_F	ACTGCTGTGGCTGGAGCTAT
VPS4A.3-B_geno_R	AGGTCCCTTCCACCTTCACT
ZCCHC14.3-A_geno_F	CAGTCTACGCCTCGAAACCT
ZCCHC14.3-A_geno_R	GGCAACAAGAGCAAAACACC
Cloning
pLenti-CMV-UBA5-F	tgtggtggaattctgcagatgccaccATGGCGGAGTCTGTGGA
pLenti-CMV-UBA5-FLAG-R	CGGCCGCCACTGTGCTGGATTTACTTATCGTCGTCATCCTTGTAATCCATATTCTTCATTTTGGCCATGAGG
UBA5_Cys250Arg_F	AGAAGGTGTTCGTGCAGCCAGTCTTC
UBA5_Cys250Arg_R	GAAGACTGGCTGCACGAACACCTTCT
plenti-CMV-ZCCHC14-R	CGGCCGCCACTGTGCTGGATTTAATCTGTGGAGTCCAGACTTT
ZCCHC14 N-terminus extension (gblock)	ATGGTTGAGAAACGCTGCCCCTTGCAAAGAGATGGCGTGTACCGATGGTTTAGTGAACTGCCGAGCCCGCAGCGGGTTGAATTTCTGTGTGGTCTTCTGGATTTGTGCATCCCACTGGAACTGAGATTTTTGGGTAGTTGCCTGGAGGACCTCGCTCGAAAGGATTACCATTCCCTGAGAGACTCCGAGATTAAGGCAAACAACCCGGCGGATCTTGGTAGTCTGACGAACCTGACAGACGAGGTAGTCCGATCAAAACTGCTTGTCTCCCTGGCGTTGCTTGGGTCAGAACAGCGGGAGGCGGCGGGCGTTCTCTACAGGACCCTCACGCATATAGATTCAATAATTCACAACTATGGGTTGCAGCTTAATGAAGGCAGGACCGGAGACGAGTTTTTG…
ZCCHC14_cDNA-F	ATGGCCTCCAACCACCC
Piggybac_Kozak_PAPD5_F	AGAAGATTCTAGAGCTAGCGgccaccATGGATCCTAGAATTGCATG
Piggybac_PAPD5_R	GCAGATCCTTCGCGGCCGCGctatctacagaggtctgagaggg
pLenti-CMV-Nterm-FLAG-UFM1-F	tgtggtggaattctgcagatgccaccATGGATTACAAGGATGACGACGATAAGTCGAAGGTTTCCTTTAAGATCAC
pLenti-CMV-UFM1-R	CGGCCGCCACTGTGCTGGATTTAACAACTTCCAACACGATCTCTA
UFM1_ ΔC3_R	CGGCCGCCACTGTGCTGGATTTAAACACGATCTCTAGGAATAATCCG
UFM1_Gly83_Ala_R	CGGCCGCCACTGTGCTGGATTTAACAACTTGCAACACGATCTCTA
plenti-CMV-RPL26-F	tgtggtggaattctgcagatgccaccATGAAGTTTAATCCCTTTGTGACTTCG
RPL26-5KRmut-R	TTCCTGCATCCTCTCAATGGTTTCTTCCCTGTATCTGCCCCTTTCCCTTCCTACTTG
plenti-RPL26-FLAG-R	CGGCCGCCACTGTGCTGGATTTACTTATCGTCGTCATCCTTGTAATCTTCCTGCATCTTC
plenti-RPL26(5KR)-FLAG-R	CGGCCGCCACTGTGCTGGATTTACTTATCGTCGTCATCCTTGTAATCTTCCTGCATCCTC
poly(A)
HAV_polyA_F1	GACCTGCAATTTCGGAAAAA
HAV_polyA_R1	GGTCACAAATGAAACACTGGTC
HAV_3'UTR_polyA_F	GAACTTTCTTAAAATTTCTGAGGTTTG
Universal miRNA Cloning Linker (NEB)	rAppCTGTAGGCACCATCAAT–NH2
RT_primer_for_NEB_cloningLinker	ATTGATGGTGCCTAC
HAV_polyA_PCR_501_F	AATGATACGGCGACCACCGAGATCTACACTATAGCCTACACTCTTTCCCTACACGACGCTCTTCCGATCTTGGTTTGCTTTTATGCATGG
polyA_NEB_linker_PCR_index701_R	CAAGCAGAAGACGGCATACGAGATCGAGTAATGTGACTGGAGTTCAGACGTGTGCTCTTCCGATCTATTGATGGTGCCTACAG
polyA_NEB_linker_PCR_index702_R	CAAGCAGAAGACGGCATACGAGATTCTCCGGAGTGACTGGAGTTCAGACGTGTGCTCTTCCGATCTATTGATGGTGCCTACAG
HBV polyA F	ACCGACCTTGAGGCATACTT
HBV polyA R	ATAAGGGTCGATGTCCATGC

### Sheet: gRNA
gRNA
Name	gRNA oligo sequences
EIF4B.1-B_sgRNA_F	CACCGTCTCCCAACATGGCGGCCTC
EIF4B.1-B_sgRNA_R	AAACGAGGCCGCCATGTTGGGAGAC
HAVCR1_exon3_sgRNA_F	CACCGACCACCCACGGTGCTCAACA
HAVCR1_exon3_sgRNA_R	AAACTGTTGAGCACCGTGGGTGGTC
PAPD5.1-A_sgRNA_F	CACCGAAGGGACTCACGTCAGCGCT
PAPD5.1-A_sgRNA_R	AAACAGCGCTGACGTGAGTCCCTTC
PAPD7.1-A_sgRNA_F	CACCGAGCCCTGCGGAAGCACAACG
PAPD7.1-A_sgRNA_R	AAACCGTTGTGCTTCCGCAGGGCTC
SLC35A1.1-B_sgRNA_F	CACCGTATAACTTCTGTGATACACA
SLC35A1.1-B_sgRNA_R	AAACTGTGTATCACAGAAGTTATAC
UBA5.1-B_sgRNA_F	CACCGAGTGTGATGACAGAAATTGC
UBA5.1-B_sgRNA_R	AAACGCAATTTCTGTCATCACACTC
UFM1_exon2_sgRNA_F	CACCGAGACTGCGTGGGGTAGTTGT
UFM1_exon2_sgRNA_R	aaacACAACTACCCCACGCAGTCTC
UFM1.3-B_sgRNA_F	CACCGATAAATCCTGCACAGACTGC
UFM1.3-B_sgRNA_R	AAACGCAGTCTGTGCAGGATTTATC
UFSP2.2-B_sgRNA_F	CACCGGATTATGAATTGCATCAACC
UFSP2.2-B_sgRNA_R	AAACGGTTGATGCAATTCATAATCC
VPS4A.3-B_sgRNA_F	CACCGTTGCAGGCAAGCGCACCCCC
VPS4A.3-B_sgRNA_R	AAACGGGGGTGCGCTTGCCTGCAAC
ZCCHC14.3-A_sgRNA_F	CACCGCCGTGATGGGCGTGTCTGGA
ZCCHC14.3-A_sgRNA_R	AAACTCCAGACACGCCCATCACGGC

### Sheet: qPCR primers
qPCR primer
Name	DNA sequence (5'-3')
18S-F	AGAAACGGCTACCACATCCA
18S-R	CACCAGACTTGCCCTCCA
EMCV_F	GGGCAATGGGAATGAAGAAAC
EMCV_R	CACCTCCAGATCGCACTTATAG
EV-A71-F	CCCTGAATGCGGCTAATCC
EV-A71-R	ATTGTCACCATAAGCAGCCA
HAV_HM175_18f-F	CACGCTTTCTGTCTTCTTTCTTC
HAV_HM175_18f-R	CTCCTACAGCTCCATGCTAATC
HBV1805_totalRNA_F	GCACCAGCACCATGCAAC
HBV1896_totalRNA_R	AAGCCACCCAAGGCACAG
HCV_JFH1_F	TCTCTCAGTCCTTCCTCGGA
HCV_JFH1_R	AAGCCGGCTAGAGTCTTGTT
HEV_F	GCTACGGTCCCTGTTTTGGA
HEV_R	GCTTCGTGAACCGTAATCGC
RV-A2-F	ACCTGGCAGATGAGGCTAGA
RV-A2-R	TGTTTGGCTTCACACCCATA
